# Distinct evolutionary trajectories of V1R clades across mouse species

**DOI:** 10.1101/2019.12.19.883082

**Authors:** Caitlin H Miller, Polly Campbell, Michael J Sheehan

## Abstract

**Background:** Many animals rely heavily on olfaction to navigate their environment. Among rodents, olfaction is crucial for a wide range of social behaviors. The vomeronasal olfactory system in particular plays an important role in mediating social communication, including the detection of pheromones and recognition signals. Currently, very few vomeronasal receptors have known ligands, which severely limits our understanding of chemosensory-driven social communication. In this study we examine patterns of vomeronasal type-1 receptor (V1R) evolution in the house mouse and related species within the genus *Mus*. By exploring the evolution of these receptors, we provide insight into the functional roles of receptor subtypes as well as the dynamics of gene family evolution.

**Results:** We generated transcriptomes from the vomeronasal organs of 5 *Mus* species, and produced high quality V1R repertoires for each species. We find that V1R clades in the house mouse and relatives exhibit distinct evolutionary trajectories. Some clades are highly conserved, while others reveal patterns of rapid evolutionary change. We identify putative species-specific gene expansions, including a dramatic clade D expansion in the house mouse. While gene gains are abundant, we detect very few gene losses. We describe a novel V1R clade and highlight candidate receptors for future de-orphanization. Based on clade-level evolutionary patterns, we identify receptor families that are strong candidates for detecting social signals and predator cues. Our results further support the view that V1Rs are important for detecting the physiological status of conspecifics, particularly female estrus cues.

**Conclusion:** Analysis of clade-level evolution is critical for understanding species’ chemosensory adaptations. This study provides clear evidence that V1R clades are characterized by distinct evolutionary trajectories. As receptor evolution is shaped by ligand identity, these results provide a framework for examining the functional roles of different receptors.
