## Additional File 2. Mus species V1R duplicates and trascript variants for "Distinct evolutionary trajectories of V1R clades across mouse species"

### Sheet: Sheet1
M. spicilegus (ZRU)			G: Gene (Duplicated)		M. macedonicus (XBS)			G: Gene (Duplicated)		M. spretus (SPRET)			G: Gene (Duplicated)		M. caroli (CAR)			G: Gene (Duplicated)		M. pahari (PAH)			G: Gene (Duplicated)
Replicate IDs	Clade	G/T	T: Transcript Variants		Replicate IDs	Clade	G/T	T: Transcript Variants		Replicate IDs	Clade	G/T	T: Transcript Variants		Replicate IDs	Clade	G/T	T: Transcript Variants		Replicate IDs	Clade	G/T	T: Transcript Variants
52.1-z	A/B	G			45.1-x	A/B	G			40.1-s	A/B	T			43.1-c	A/B	G			40.1-p	A/B	G
52.2-z	A/B	G			45.2-x	A/B	G			40.2-s	A/B	T			43.2-c	A/B	G			40.2-p	A/B	G
26.1-z	C	T			48.1-x	A/B	G			42.1-s	A/B	T			52.1-c	A/B	T			44.1-p	A/B	G
26.2-z	C	T			48.2-x	A/B	G			42.2-s	A/B	T			52.2-c	A/B	T			44.2-p	A/B	G
38-z	C	G			27.1-x	C	G			42.3-s	A/B	T			9.1-c	C	G			44.3-p	A/B	G
39.1-z	C	G			27.2-x	C	G			42.4-s	A/B	T			9.2-c	C	G			21.1-p	C	G
39.2-z	C	G			25-x	C	G			43.1-s	A/B	T			17/31-c	C	G			21.2-p	C	G
100/148.1-z	D	G			30-x	C	G			43.2-s	A/B	T			31-c	C	G			36/37.1-p	C	G
100/148.2-z	D	G			36-x	C	T			45.1-s	A/B	G			19.1-c	C	G			36/37.2-p	C	G
167.1-z	D	G			36/37-x	C	T			45.2-s	A/B	G			19.2-c	C	G			36/37.3-p	C	G
167.2-z	D	G			38-x	C	G			47.1-s	A/B	T			19.3-c	C	G			38/39.1-p	C	G
167.3-z	D	G			39-x	C	G			47.2-s	A/B	G			24.1-c	C	T			38/39.2-p	C	G
167.4-z	D	G			168.1-x	D	G			47.3-s	A/B	G			24.2-c	C	T			38/39.3-p	C	G
167.5-z	D	G			168.2-x	D	G			47.4-s	A/B	G			26.1-c	C	T			38/39.4-p	C	G
184.1-z	E	G			168.3-x	D	G			47.5-s	A/B	T			26.2-c	C	T			7/8.1-p	C	G
184.2-z	E	G			178.1-x	D	G			47.6-s	A/B	T			39.1-c	C	G			7/8.2-p	C	G
71.1-z	E	T			178.2-x	D	G			47.7-s	A/B	T			39.2-c	C	G			7/8.3-p	C	G
71.2-z	E	T			231.1-x	E	T			47.8-s	A/B	G			7-c	C	G			64.1-p	D	T
242.1-z	G	G			231.2-x	E	T			47.9-s	A/B	T			7/8-c	C	G			64.2-p	D	T
242.2-z	G	G			74.1-x	G	G			48-s	A/B	G			180.1-c	D	G			224.1-p	E	T
247.1-z	H	G			74.2-x	G	G			50.1-s	A/B	T			180.2-c	D	G			224.2-p	E	T
247.2-z	H	G			199.1-x	H	T			50.2-s	A/B	G			V1rd19.1-c	D	G			67.1-p	E	G
206-z	H	G			199.2-x	H	T			50.3-s	A/B	G			V1rd19.2-c	D	G			67.2-p	E	G
206/209-z	H	G			200.1-x	H	T			50.4-s	A/B	G			236.1-c	F	G			71.1-p	E	G
192.1-z	I	G			200.2-x	H	T			9/10.1-s	C	G			236.2-c	F	G			71.2-p	E	G
192.2-z	I	G			206-x	H	G			9/10.2-s	C	G			75.1-c	G	G			237.1-p	F	G
193.1-z	I	G			206/209-x	H	G			11.1-s	C	T			75.2-c	G	G			237.2-p	F	G
193.2-z	I	G			247.1-x	H	G			11.2-s	C	T			77.1-c	G	T			74.1-p	G	T
198.1-z	I	T			247.2-x	H	G			14.1-s	C	T			77.2-c	G	T			74.2-p	G	T
198.2-z	I	T			202.1-x	I	G			14.2-s	C	T			77.3-c	G	T			188.1-p	H	G
216.1-z	I	G			202.2-x	I	G			18.1-s	C	T			206-c	H	G			188.2-p	H	G
216.2-z	I	G			86-x	J/K	G			18.2-s	C	T			206/209.1-c	H	G			206/209.1-p	H	G
245.1-z	I	G			88-x	J/K	G			19.1-s	C	G			206/209.2-c	H	G			206/209.2-p	H	G
245.2-z	I	G								19.2-s	C	G			206/209.3-c	H	G			206/209.3-p	H	G
										27.1-s	C	T			210.1-c	H	G			213.1-p	H	T
										27.2-s	C	T			210.2-c	H	G			213.2-p	H	T
										26.1-s	C	G			192.1-c	I	G			202.1-p	I	G
										26.2-s	C	G			192.2-c	I	G			202.2-p	I	G
										29.1-s	C	T			193.1-c	I	G			89.1-p	J/K	G
										29.2-s	C	T			193.2-c	I	G			89.2-p	J/K	G
										29.3-s	C	T			88.1-c	J/K	G
										33.1-s	C	G			88.2-c	J/K	G
										33.2-s	C	G			88.3-c	J/K	G
										33.3-s	C	G
										35.1-s	C	G
										35.2-s	C	G
										38-s	C	G
										39.1-s	C	G
										39.2-s	C	G
										6.1-s	C	T
										6.2-s	C	T
										243.1-s	C	T
										243.2-s	C	T
										168/177.1-s	D	G
										168/177.2-s	D	G
										170/175.1-s	D	T
										170/175.2-s	D	T
										169/176-s	D	G
										176-s	D	G
										179.1-s	D	G
										179.2-s	D	G
										180.1-s	D	T
										180.2-s	D	G
										180.3-s	D	G
										183.1-s	D	G
										183.2-s	D	G
										55.1-s	D	T
										55.2-s	D	T
										65.1-s	D	G
										65.2-s	D	G
										90.1-s	D	G
										90.2-s	D	G
										90.3-s	D	G
										90.4-s	D	G
										185.1-s	E	T
										185.2-s	E	T
										227.1-s	E	T
										227.2-s	E	T
										231.1-s	E	T
										231.2-s	E	T
										231.3-s	E	T
										232.1-s	E	T
										232.2-s	E	T
										68.1-s	E	G
										68.2-s	E	G
										71.1-s	E	G
										71.2-s	E	T
										71.3-s	E	G
										240.1-s	E	T
										240.2-s	E	T
										240.3-s	E	T
										241.1-s	E	T
										241.2-s	E	T
										235.1-s	F	T
										235.2-s	F	T
										235.3-s	F	T
										74.1-s	G	T
										74.10-s	G	T
										74.11-s	G	T
										74.12-s	G	T
										74.2-s	G	T
										74.3-s	G	T
										74.4-s	G	T
										74.5-s	G	T
										74.6-s	G	T
										74.7-s	G	T
										74.8-s	G	T
										74.9-s	G	T
										75.1-s	G	T
										75.2-s	G	T
										82.1-s	G	T
										82.2-s	G	T
										83.1-s	G	T
										83.2-s	G	T
										84.1-s	G	T
										84.2-s	G	T
										84.3-s	G	T
										197.1-s	H	T
										197.2-s	H	T
										197.3-s	H	T
										200.1-s	H	T
										200.2-s	H	T
										200.3-s	H	G
										200.4-s	H	G
										200.5-s	H	T
										203.1-s	H	G
										203.2-s	H	T
										203.3-s	H	G
										203.4-s	H	G
										205.1-s	H	G
										205.2-s	H	G
										205.3-s	H	G
										206-s	H	G
										206/209.1-s	H	G
										206/209.2-s	H	T
										212.1-s	H	T
										212.2-s	H	T
										212.3-s	H	T
										212.4-s	H	T
										213.1-s	H	T
										213.2-s	H	T
										214.1-s	H	T
										214.2-s	H	T
										214.3-s	H	T
										217.1-s	H	G
										217.2-s	H	G
										219.1-s	H	T
										219.2-s	H	G
										219.3-s	H	G
										192.1-s	I	T
										192.2-s	I	T
										198.1-s	I	T
										198.2-s	I	T
										202.1-s	I	T
										202.2-s	I	T
										202.3-s	I	G
										202.4-s	I	G
										202.5-s	I	T
										204.1-s	I	G
										204.2-s	I	G
										216.1-s	I	G
										216.2-s	I	G
										218.1-s	I	T
										218.2-s	I	T
										223.1-s	I	T
										223.2-s	I	T
										85.1-s	J/K	G
										85.2-s	J/K	G
										87.1-s	J/K	T
										87.2-s	J/K	T
										87.3-s	J/K	T
										89.1-s	J/K	T
										89.2-s	J/K	T
										89.3-s	J/K	T
